# Quantitative proteomics reveals differential extracellular vesicle cargo from M1 and M2 monocyte-derived human macrophages

**DOI:** 10.1101/2024.09.17.613483

**Authors:** Paschalia Pantazi, Toby Clements, Harriet T Parsons, Myrsini Kaforou, Kate J Heesom, Phillip R Bennett, Seth Guller, Vikki M Abrahams, Beth Holder

## Abstract

Extracellular vesicles (EVs) mediate intercellular communication by carrying molecular cargo that facilitate diverse physiological processes. Macrophages, playing central roles in immune responses, release EVs that modulate various cellular functions. Given the distinct roles of M1 and M2 macrophage states, understanding the proteomic profiles of their EVs is important for elucidation of EV-mediated signalling and identifying potential biomarkers for diseases involving macrophage polarisation. We employed quantitative proteomics combined with bioinformatics to characterise the proteomic profile of EVs released by M1 and M2 monocyte-derived macrophages. We identified 1,731 proteins in M1/M2 EVs, 132 of which were significantly differentially between M1 and M2. Proteomic data, together with pathway analysis, found that M1/M2 macrophage EV cargo relate to cellular source, and may play roles in shaping immune responses, with M1 EV cargo associated with promotion of pro-inflammatory and antiviral functions, while M2 EV cargo associated with immune regulation and tissue repair. M1 EV cargo was associated with cytokine/chemokine signalling pathways, DNA damage, methylation, and oxidative stress. M2 EV cargo were associated with macrophage alternative-activation signalling pathways, antigen presentation, and lipid metabolism. We also report that macrophage EVs carry metallothioneins, and other related proteins involved in response to metals and oxidative stress.
