## Supplemental Table 2 for "Quantitative proteomics reveals differential extracellular vesicle cargo from M1 and M2 monocyte-derived human macrophages"

### Sheet: Higher in M1
						scaled abundance M1					scaled abundance M2
Accession	Official gene symbol	fold_change	log2_fold_change	p-value	npeps	Donor1	Donor2	Donor3	Donor4	Donor5	Donor1	Donor2	Donor3	Donor4	Donor5
Q9UPY5	SLC7A11	3.35285	-1.74539	1.45827e-06	2	145.6	142	199.2	144.4	158.5	53.3	38.1	50.7	33.6	34.5
P32455	GBP1	5.93035	-2.56812	2.44735e-05	17	91.6	187.8	108.7	207.6	281.2	21.4	25.6	24	25.1	27.2
P10599	TXN	3.18072	-1.66935	5.49192e-05	5	105.6	166.1	103.8	142.3	273.1	44.5	37	50.4	39.3	38
Q03169	TNFAIP2	3.92416	-1.97238	9.22067e-05	10	79.3	204.8	118.6	177.2	244.5	34	35.2	39.7	34	32.7
P28907	CD38	5.20298	-2.37934	0.000110047	10	118.6	238.4	81	160	261.4	22	31.9	28.8	31.9	26.1
P05161	ISG15	3.73657	-1.90172	0.000128651	5	183.8	219.7	149.3	114.5	139.9	34.3	37.3	41.7	42.2	37.3
P42224	STAT1	2.48427	-1.31282	0.000147955	18	88.5	180.8	206.4	116.9	154.9	43.6	65.9	49.5	41	52.4
Q96PP8	GBP5	3.74742	-1.9059	0.000152457	8	62.5	133.6	209	162	263.4	32.9	34.9	29.7	37.9	34.1
P43490	NAMPT	3.30965	-1.72668	0.000152524	16	67.9	168.4	150.5	163.2	253.9	37	41.8	42.7	39.2	35.3
P20592	MX2	11.589	-3.53469	0.000159201	2	110	329.8	249.6	71.9	174.6	6	14.5	15.2	10.6	18
P16070	CD44	2.14368	-1.10009	0.000160093	9	92.2	125.9	136	160.6	197.2	71.7	47.2	65.7	50.4	53.1
P14902	IDO1	4.32363	-2.11224	0.000161327	11	63.5	131.6	342.7	128.4	190.7	23.1	24.9	30.5	32.9	31.8
P28838	LAP3	2.54448	-1.34737	0.000173814	26	106.8	180.4	158.9	105.5	193	62.4	43	64.5	32.3	53.3
P04839	CYBB	2.24786	-1.16855	0.000187549	12	95	149.3	130.5	128.7	219.7	74.8	63.4	49.8	37.2	51.5
P12314	FCGR1A	2.21098	-1.14469	0.000230176	2	87.6	130.8	121.8	154	228.8	61.5	49	67.9	48.7	49.9
Q9H939	PSTPIP2	2.06539	-1.04641	0.00025182	3	73.5	137.3	188.2	119.1	201.8	54.1	63.9	59.7	49.8	52.6
Q08380	LGALS3BP	4.06445	-2.02306	0.000280291	15	199.3	190.3	83.6	179.9	164	32.6	35.9	38.5	35.6	40.2
P23381	WARS1	2.88792	-1.53003	0.000281625	14	64.2	171.7	196.9	148	201.4	38.8	50.4	44.1	42.7	41.9
O15162	PLSCR1	4.09195	-2.03279	0.000282735	3	123.4	222.8	77.3	162.8	236.7	49	31.3	30.4	24.7	41.4
P25942	CD40	3.01522	-1.59226	0.000383238	6	83.5	167.2	99.9	169.9	263.7	38.5	45.7	44.7	49.1	37.7
P10124	SRGN	8.70405	-3.12169	0.000441972	3	87	411.9	71	163.4	182	13.9	27.4	11.3	18	14
Q9NZQ7	CD274	5.18241	-2.37362	0.000487259	7	55.4	184.6	137.9	146.5	346.3	18.2	21.2	41	21	28
O60603	TLR2	3.22324	-1.68851	0.000493239	5	88.1	217.1	87.6	175.7	223.3	46.8	41.8	43.9	34.6	41.1
P20591	MX1	3.5821	-1.8408	0.000731098	13	121.5	261.7	206.8	79.5	146.2	30.8	38	39.3	35.9	40.3
Q10589	BST2	2.02565	-1.01839	0.000750617	2	123.3	118.1	118.9	132.3	203.3	75.9	50.8	68.1	66.7	42.5
P13640	MT1G	7.16167	-2.8403	0.000777032	3	69.1	341.3	59.5	147.1	289.4	13.3	19.5	19	21.7	20.1
P80297	MT1X	7.16167	-2.8403	0.000777032	3	69.1	341.3	59.5	147.1	289.4	13.3	19.5	19	21.7	20.1
P02795	MT2A	7.16167	-2.8403	0.000777032	3	69.1	341.3	59.5	147.1	289.4	13.3	19.5	19	21.7	20.1
Q9NQ25	SLAMF7	3.27625	-1.71205	0.000820165	2	60.3	136.5	226	136.3	246.3	37.4	27.5	62.2	36.1	31.4
P05362	ICAM1	2.90903	-1.54054	0.000858961	15	60.4	168.3	158.5	151.7	244.2	35.9	39.9	57.6	42.2	41.3
O14879	IFIT3	4.40121	-2.1379	0.00109093	2	143.2	307	161.2	70.1	164.8	25.8	32.7	30.3	30.5	34.3
Q96A08	H2BC1	3.42385	-1.77562	0.00109409	4	122.9	115.1	284.5	111.8	164.8	65.6	50.5	22.7	42.4	19.7
O60814	H2BC12	3.46533	-1.79299	0.00122086	7	127	114.4	285	111.1	162.7	65.2	49.9	22.4	43.3	19
P57053	H2BC12L	3.46533	-1.79299	0.00122086	7	127	114.4	285	111.1	162.7	65.2	49.9	22.4	43.3	19
Q99880	H2BC13	3.46533	-1.79299	0.00122086	7	127	114.4	285	111.1	162.7	65.2	49.9	22.4	43.3	19
Q99879	H2BC14	3.46533	-1.79299	0.00122086	7	127	114.4	285	111.1	162.7	65.2	49.9	22.4	43.3	19
Q99877	H2BC15	3.46533	-1.79299	0.00122086	7	127	114.4	285	111.1	162.7	65.2	49.9	22.4	43.3	19
Q5QNW6	H2BC18	3.46533	-1.79299	0.00122086	7	127	114.4	285	111.1	162.7	65.2	49.9	22.4	43.3	19
P62807	H2BC4	3.46533	-1.79299	0.00122086	7	127	114.4	285	111.1	162.7	65.2	49.9	22.4	43.3	19
P58876	H2BC5	3.46533	-1.79299	0.00122086	7	127	114.4	285	111.1	162.7	65.2	49.9	22.4	43.3	19
Q93079	H2BC9	3.46533	-1.79299	0.00122086	7	127	114.4	285	111.1	162.7	65.2	49.9	22.4	43.3	19
Q03405	PLAUR	2.55282	-1.35209	0.0013452	6	94	152.1	105.7	204.8	181.5	67.2	43.5	70.5	34.8	45.7
P0C0S8	H2AC11	3.63326	-1.86126	0.00135115	3	103.1	99	337.8	87.5	201.4	52.4	48.8	20.2	30	19.9
Q96KK5	H2AC12	3.63326	-1.86126	0.00135115	3	103.1	99	337.8	87.5	201.4	52.4	48.8	20.2	30	19.9
Q99878	H2AC14	3.63326	-1.86126	0.00135115	3	103.1	99	337.8	87.5	201.4	52.4	48.8	20.2	30	19.9
Q6FI13	H2AC18	3.63326	-1.86126	0.00135115	3	103.1	99	337.8	87.5	201.4	52.4	48.8	20.2	30	19.9
Q16777	H2AC20	3.63326	-1.86126	0.00135115	3	103.1	99	337.8	87.5	201.4	52.4	48.8	20.2	30	19.9
Q7L7L0	H2AC25	3.63326	-1.86126	0.00135115	3	103.1	99	337.8	87.5	201.4	52.4	48.8	20.2	30	19.9
P04908	H2AC4	3.63326	-1.86126	0.00135115	3	103.1	99	337.8	87.5	201.4	52.4	48.8	20.2	30	19.9
Q93077	H2AC6	3.63326	-1.86126	0.00135115	3	103.1	99	337.8	87.5	201.4	52.4	48.8	20.2	30	19.9
P20671	H2AC7	3.63326	-1.86126	0.00135115	3	103.1	99	337.8	87.5	201.4	52.4	48.8	20.2	30	19.9
Q9BTM1	H2AJ	3.63326	-1.86126	0.00135115	3	103.1	99	337.8	87.5	201.4	52.4	48.8	20.2	30	19.9
A0A2R8Y619	H2BK1	4.4889	-2.16636	0.00155325	2	120	119	300.2	116.3	174.5	62.8	44.5	17.7	34.1	10.9
P84243	H3-3A	2.36383	-1.24113	0.00181711	3	103.9	98.1	250.6	156.1	129.9	58.3	47	48.2	73.2	34.8
P04732	MT1E	4.7266	-2.2408	0.00190423	2	69.7	316.5	64.2	142.3	269.1	22.1	27.5	27.9	33	27.6
Q8N339	MT1M	4.7266	-2.2408	0.00190423	2	69.7	316.5	64.2	142.3	269.1	22.1	27.5	27.9	33	27.6
P98066	TNFAIP6	8.40754	-3.07168	0.00230186	2	35.7	115	57.3	268.9	454.3	18.2	16.5	13.5	5.1	15.5
O15204	ADAMDEC1	2.35142	-1.23353	0.00427304	7	122.2	172.7	66.9	192.8	171.4	52.8	52.7	64	49.2	55.3
P09467	FBP1	2.77435	-1.47215	0.00430987	17	54	111.6	135.4	174.8	312.9	52.8	34.1	45.1	31.8	47.5
Q96QV6	H2AC1	5.01187	-2.32535	0.00447596	3	34.5	93.9	448	86	236.9	16	33.3	16.8	23.5	11
Q8IUE6	H2AC21	5.01187	-2.32535	0.00447596	3	34.5	93.9	448	86	236.9	16	33.3	16.8	23.5	11
P16104	H2AX	5.01187	-2.32535	0.00447596	3	34.5	93.9	448	86	236.9	16	33.3	16.8	23.5	11
P43003	SLC1A3	2.21392	-1.1466	0.00468324	3	86.7	122.2	86.7	168.4	262.9	63.1	37.7	66.3	50.7	55.3
P09914	IFIT1	3.98538	-1.99472	0.00579996	2	183	311.5	170	55.1	118.5	36.3	27.8	33.9	34	29.9
P27105	STOM	2.84231	-1.50706	0.00585207	8	59	154.7	76.5	202.6	295.6	43	37.6	47.8	41.6	41.5
P08476	INHBA	2.0637	-1.04523	0.0065089	2	76.7	107.6	115.2	204	210	53.1	52.7	64	61.9	54.7
Q5R3K3	CALHM6	4.14332	-2.05079	0.00667714	8	43.2	229.7	54	132.2	408	25.5	24.2	31.1	24.5	27.7
P19474	TRIM21	2.04749	-1.03386	0.00768458	2	66.6	155	212.4	83.1	211.7	75.2	52	51.1	37.7	55.3
Q9C0K1	SLC39A8	2.2482	-1.16877	0.00808181	3	72.7	162.3	74.4	145.9	283.5	43.2	48.2	63.2	58.3	48.3
O00757	FBP2	2.23558	-1.16065	0.0088641	3	56.8	108.8	125.3	164.4	292.8	54.8	42.6	52.6	42	59.9
P04179	SOD2	2.60633	-1.38202	0.0105583	5	51.1	89.8	195.1	208.1	235.4	38.7	39.6	41.4	53	47.7
P10909	CLU	3.58201	-1.84077	0.0110541	16	182.6	121.2	43.9	260.5	190.9	78.5	27.6	31	26.5	37.2
Q16695	H3-4	2.17482	-1.1209	0.0111304	3	132.5	74.3	265.4	128.8	128.9	73.5	48.3	45.7	67.3	35.2
P68431	H3C1	2.17482	-1.1209	0.0111304	3	132.5	74.3	265.4	128.8	128.9	73.5	48.3	45.7	67.3	35.2
Q71DI3	H3C15	2.17482	-1.1209	0.0111304	3	132.5	74.3	265.4	128.8	128.9	73.5	48.3	45.7	67.3	35.2
P62805	H4C1	2.4896	-1.31591	0.0129885	5	193.9	125.7	204.3	103.8	103.8	85.7	63.7	32	60.6	26.5
O75915	ARL6IP5	2.23121	-1.15783	0.0134092	4	58.2	73.5	229.3	145.8	253.5	55.7	41.2	55.2	42.1	45.4
Q96RQ9	IL4I1	2.43373	-1.28317	0.0142205	18	77.5	237.5	54.8	159.8	221.6	54.1	50.3	53.3	37.6	53.4
P02794	FTH1	2.53943	-1.3445	0.0143644	4	42	122.5	205.3	161.5	240.1	34.2	38.1	68.2	50.8	37.4
P10412	H1-4	2.34083	-1.22702	0.0150435	10	46.6	157.9	189.4	149.7	204.7	51.5	70.2	31.2	59.2	39.6
P13611	VCAN	2.38193	-1.25213	0.0160508	5	56	219.8	76.4	181.6	216.4	47.1	50.3	53.9	47.6	50.9
P09668	CTSH	2.31026	-1.20806	0.0174085	7	73	175.1	86	192.5	186.8	76.7	34	95.3	36.1	44.5
Q02539	H1-1	2.93566	-1.55368	0.0232509	2	35.2	161.6	208.1	161.8	225.3	50.4	63.1	16.4	44.8	33.2
Q01650	SLC7A5	2.21556	-1.14767	0.0261483	3	44.4	147.9	127.8	165.1	256.4	37.8	58.7	51.2	69.9	41
P16401	H1-5	2.1608	-1.11156	0.0426206	6	36.6	122.3	245.3	107.7	250.1	50.4	68.4	33.6	49.2	36.4
Q16799	RTN1	2.40418	-1.26554	0.0569313	2	37.1	53.3	390	149.8	178.3	35.8	32.3	50.5	35.3	37.6
P35321	SPRR1A	2.09113	-1.06428	0.129093	2	402.9	75.2	102.1	75.3	92	61.5	46.8	46.1	60.7	37.5
P22528	SPRR1B	2.09113	-1.06428	0.129093	2	402.9	75.2	102.1	75.3	92	61.5	46.8	46.1	60.7	37.5
P09972	ALDOC	3.68766	-1.8827	0.132511	7	643.8	48.6	178.3	24.2	18.5	22.5	18.1	15.4	13.6	17
P27482	CALML3	2.13752	-1.09594	0.258635	2	598.3	66.8	67	44.4	40.1	33.8	46.2	33.5	40.4	29.5

### Sheet: Higher in M2
						scaled abundance M1					scaled abundance M2
Accession	Official gene symbol	fold_change	log2_fold_change	p-value	npeps	Donor1	Donor2	Donor3	Donor4	Donor5	Donor1	Donor2	Donor3	Donor4	Donor5
Q9NNX6	CD209	0.133363	2.90657	9.41256e-07	7	22.5	31.1	20	28.9	35.9	129.1	139.7	244.1	136.8	211.8
Q9H2X3	CLEC4M	0.0869875	3.52305	1.65847e-06	3	14	22.8	12.7	20.3	29.4	135.8	144.6	254.2	138	228.1
P17931	LGALS3	0.350434	1.51279	5.34018e-06	8	55.8	62.2	60	53	55.4	150.1	110.9	204.1	124.5	124
P13686	ACP5	0.393074	1.34713	9.67548e-06	3	58.2	64.6	82.5	54.6	59.6	144.9	114.9	143.2	142	135.4
P30043	BLVRB	0.429268	1.22005	0.000128103	3	48.2	77.1	87.7	57.7	67.7	112.3	127.9	172.5	98.6	150.2
P26006	ITGA3	0.269375	1.89231	0.000195771	4	53.8	46.9	50.2	42.4	37.5	243.1	85.4	189.5	108.9	142.3
P01877	IGHA2	0.392346	1.3498	0.000243854	7	76.9	62.7	43.2	56.8	71.1	150.3	104.9	163.6	106.3	164.2
P09525	ANXA4	0.499029	1.0028	0.000291823	17	59.2	77.4	89.5	66.6	70.4	101.1	99.7	190.6	118.5	127
P38571	LIPA	0.076916	3.70057	0.000364518	6	30.7	19.1	18.4	9.1	9	275.6	123.8	144.8	59.4	310
P04440	HLA-DPB1	0.400366	1.32061	0.000400433	3	48.5	53.2	96.5	60.7	65.1	106.3	104.3	205.8	129.8	129.7
P02768	ALB	0.413568	1.2738	0.000419697	71	62.2	72.3	64.9	69.4	50.1	96.4	162.9	106.8	165.4	149.5
Q9HBH0	RHOF	0.448387	1.15718	0.000455352	2	77.4	84.8	69.8	60.6	47.5	164.6	114.4	151.5	103.3	126.1
P22234	PAICS	0.414488	1.2706	0.000587195	2	62.6	71.7	44.1	57	89.3	206.9	128	116.5	92	132
P21926	CD9	0.344461	1.53759	0.000625716	3	68.9	65.9	35.2	47.9	65.5	227	145.5	124.4	90.7	128.9
Q9UIB8	CD84	0.436324	1.19653	0.000935933	4	81.7	88	39.7	63.8	57.5	136	97.5	170.1	134.6	131
P62328	TMSB4X	0.481954	1.05303	0.00119549	2	58.4	85.4	49.1	74.5	76.5	103.3	93.2	223.5	126.5	109.6
P13762	HLA-DRB4	0.464615	1.10589	0.0015047	2	58.4	57.1	90.5	100.7	48.4	130	103.1	160.5	130.8	120.5
O14817	TSPAN4	0.421718	1.24565	0.00169209	3	69.8	71.6	35.5	83.4	57.5	165.9	99.9	171.8	81.2	163.4
P11215	ITGAM	0.446589	1.16298	0.00207187	36	81.1	66.6	54.3	68.1	55.8	159.5	89.2	206.4	83.8	135.3
P12821	ACE	0.474316	1.07608	0.00218349	22	51.5	56.3	56.3	93.4	100.2	97.2	98.8	172.2	134.9	139.3
P00488	F13A1	0.207145	2.27128	0.00234422	11	23.3	24	29.5	103.9	30.4	124.4	102.1	274.1	98.1	190.3
P20036	HLA-DPA1	0.411201	1.28209	0.00260742	3	37.3	58.2	102.6	83.1	50.2	91.4	115.2	215.7	125.9	120.3
Q13349	ITGAD	0.398861	1.32604	0.0029461	3	83.7	52.1	52.3	66.1	48	173.7	84.1	227.6	98.2	114.2
Q9BXD5	NPL	0.438489	1.18939	0.00348862	3	57.2	103.1	54.1	54.8	60.8	84.1	149.2	194.1	88.5	154.2
P16671	CD36	0.175367	2.51155	0.00456699	8	63.3	28.6	22.9	19	19.7	463	84.2	102	63.9	133.3
P20702	ITGAX	0.466521	1.09999	0.00474583	38	91	60.3	58.5	73.1	54.5	162.6	86.2	206	102.3	105.4
P01909	HLA-DQA1	0.448264	1.15758	0.00576055	3	60.8	60.3	139	57.2	43.2	108.3	111.5	201.5	125	93.1
P15090	FABP4	0.395875	1.33688	0.00732203	2	96.7	60.7	50.6	60.7	37.4	217.5	75.9	113.6	128.7	158.2
P01903	HLA-DRA	0.488356	1.034	0.00925926	8	58.4	56.4	105.4	104.4	42.9	109.1	97.4	179.9	143	103.2
P02649	APOE	0.342423	1.54615	0.0105414	24	105.5	89.4	33.2	38.5	29.6	186.4	103.2	178.3	90.3	145.5
P06858	LPL	0.186068	2.4261	0.0115468	16	87	25.2	18.2	20.6	21.9	310.4	57.5	190	43.9	225.4
P02751	FN1	0.405635	1.30174	0.0117338	14	80.9	46.5	49.2	61.7	55.9	189.9	63.8	259.3	90.3	102.5
P01911	HLA-DRB1	0.458915	1.1237	0.0131286	11	40.7	62.5	115.7	96.1	40.6	85.9	106.6	221.1	128.7	102.2
P01871	IGHM	0.197135	2.34275	0.0141239	15	20.9	66.8	22.4	27.5	16.4	38.8	456.5	123	176.5	51.1
A6NHL2	TUBAL3	0.414485	1.27061	0.0199167	4	75.9	49.4	46.4	49.6	84.2	180.4	58.5	199	66.4	190.2
P17900	GM2A	0.486914	1.03826	0.0279605	3	58.2	51	146.1	59	58.7	194.4	63.4	160.9	79.7	128.6
P01591	JCHAIN	0.271863	1.87905	0.0294601	2	29.6	68.5	37.3	31.8	26.7	37.6	415.1	96.8	200.5	56.1
P01906	HLA-DQA2	0.401259	1.31739	0.0431072	3	26.6	58.2	182.2	52.8	38.4	49.2	110.6	242	129.9	110.1
Q9Y625	GPC6	0.323725	1.62716	0.0465333	2	102.8	32.8	44	32.4	37.8	297.5	45.6	162.2	48.6	196.3
O75487	GPC4	0.339483	1.55859	0.0527449	6	99.9	34.6	43.8	33.9	40.8	299.4	45.7	158.2	44.4	199.4
P11836	MS4A1	0.456817	1.13031	0.0966771	5	90.3	67.3	65.4	70.6	21.6	93.2	159.8	111.4	282.5	37.9
Q5TZA2	CROCC	0.488683	1.03303	0.237193	2	30.8	33.9	99.7	79.8	48.7	26.8	30.5	314.7	222.1	113
