## Supplemental Table 3 for "Quantitative proteomics reveals differential extracellular vesicle cargo from M1 and M2 monocyte-derived human macrophages"

### Sheet: M1 EV canonical pathways
Ingenuity Canonical Pathways	-log(p-value)	Ratio	z-score	Molecules
DNA Damage/Telomere Stress Induced Senescence	3.16E01	3.21E-01	4.243	H1-1,H1-4,H1-5,H2AC14,H2AC20,H2AC6,H2AC7,H2AJ,H2AX,H2BC1,H2BC12,H2BC12L,H2BC13,H2BC14,H2BC15,H2BC5,H2BC9,H3-4
DNA methylation	2.86E01	5.38E-01	3.742	H2AC14,H2AC20,H2AC6,H2AC7,H2AJ,H2AX,H2BC1,H2BC12,H2BC12L,H2BC13,H2BC14,H2BC15,H2BC5,H2BC9
Activated PKN1 stimulates transcription of AR regulated genes KLK2 and KLK3	2.79E01	5E-01	3.742	H2AC14,H2AC20,H2AC6,H2AC7,H2AJ,H2AX,H2BC1,H2BC12,H2BC12L,H2BC13,H2BC14,H2BC15,H2BC5,H2BC9
SIRT1 negatively regulates rRNA expression	2.77E01	4.83E-01	3.742	H2AC14,H2AC20,H2AC6,H2AC7,H2AJ,H2AX,H2BC1,H2BC12,H2BC12L,H2BC13,H2BC14,H2BC15,H2BC5,H2BC9
Ferroptosis Signaling Pathway	1.24E01	8.4E-02	-1	CYBB,FTH1,H2AC20,H2AC21,H2AX,H2BC1,H2BC12,H2BC15,H2BC5,SLC39A8,SLC7A11
Metallothioneins bind metals	9.89E00	4.55E-01	2.236	MT1E,MT1G,MT1M,MT1X,MT2A
Interferon gamma signaling	9.2E00	8.51E-02	2.828	CD44,FCGR1A,GBP1,GBP5,ICAM1,MT2A,STAT1,TRIM21
Interferon alpha/beta signaling	8.56E00	9.86E-02	2.646	BST2,IFIT1,IFIT3,ISG15,MX1,MX2,STAT1
Interferon Signaling	7.01E00	1.39E-01	2.236	IFIT1,IFIT3,ISG15,MX1,STAT1
IL-33 Signaling Pathway	6.88E00	4.32E-02	NaN	H2AC20,H2AC21,H2AX,H2BC1,H2BC12,H2BC15,H2BC5,ICAM1
ISG15 antiviral mechanism	5.51E00	7.04E-02	2.236	IFIT1,ISG15,MX1,MX2,STAT1
IL-12 Signaling and Production in Macrophages	4.06E00	2.63E-02	0.816	CD40,CLU,FCGR1A,H3-4,STAT1,TLR2
Detoxification of Reactive Oxygen Species	3.66E00	8.11E-02	NaN	CYBB,SOD2,TXN
Apoptotic execution phase	3.22E00	5.77E-02	NaN	H1-1,H1-4,H1-5
Th1 Pathway	3.21E00	3.28E-02	2	CD274,CD40,ICAM1,STAT1
IL-27 Signaling Pathway	3.13E00	3.12E-02	2	CD274,CD40,STAT1,TLR2
CGAS-STING Signaling Pathway	2.98E00	2.86E-02	2	CD274,ICAM1,IDO1,STAT1
Activation of IRF by Cytosolic Pattern Recognition Receptors	2.93E00	4.62E-02	NaN	CD40,ISG15,STAT1
Th1 and Th2 Activation Pathway	2.66E00	2.33E-02	NaN	CD274,CD40,ICAM1,STAT1
Production of Nitric Oxide and Reactive Oxygen Species in Macrophages	2.49E00	2.09E-02	2	CLU,CYBB,STAT1,TLR2
Immunoregulatory interactions between a Lymphoid and a non-Lymphoid cell	2.41E00	1.98E-02	2	CD40,FCGR1A,ICAM1,SLAMF7
ISGylation Signaling Pathway	2.31E00	2.78E-02	NaN	ISG15,STAT1,TLR2
Macrophage Classical Activation Signaling Pathway	1.65E00	1.59E-02	NaN	CD40,CYBB,STAT1
Leukocyte Extravasation Signaling	1.63E00	1.55E-02	NaN	CD44,CYBB,ICAM1
Superoxide Radicals Degradation	1.6E00	1.25E-01	NaN	SOD2
Interleukin-9 signaling	1.55E00	1.11E-01	NaN	STAT1
Pathogen Induced Cytokine Storm Signaling Pathway	1.52E00	1.08E-02	2	FTH1,SRGN,STAT1,TLR2
Class I MHC mediated antigen processing and presentation	1.5E00	1.07E-02	2	CYBB,FCGR1A,TLR2,TRIM21
Dendritic Cell Maturation	1.39E00	8.39E-03	2.236	CD40,FCGR1A,ICAM1,STAT1,TLR2
Interleukin-4 and Interleukin-13 signaling	1.32E00	1.82E-02	NaN	ICAM1,STAT1
p38 MAPK Signaling	1.25E00	1.67E-02	NaN	H3-4,STAT1
Interleukin-12 family signaling	1.21E00	5E-02	NaN	STAT1
Role of PKR in Interferon Induction and Antiviral Response	1.16E00	1.47E-02	NaN	FCGR1A,STAT1
Th2 Pathway	1.15E00	1.46E-02	NaN	CD40,ICAM1
Interleukin-6 family signaling	1.13E00	4.17E-02	NaN	STAT1
IL-22 Signaling	1.13E00	4.17E-02	NaN	STAT1
Interleukin-20 family signaling	1.1E00	3.85E-02	NaN	STAT1
IL-10 Signaling	1.07E00	1.3E-02	NaN	ICAM1,STAT1
Signaling by CSF3 (G-CSF)	1.04E00	3.33E-02	NaN	STAT1
Toll-like Receptor Cascades	1.03E00	3.23E-02	NaN	TLR2
Signaling by CSF1 (M-CSF) in myeloid cells	1.03E00	3.23E-02	NaN	STAT1
IL-9 Signaling	9.77E-01	2.86E-02	NaN	STAT1
Gene and protein expression by JAK-STAT signaling after IL-12 stimulation	9.55E-01	2.7E-02	NaN	SOD2
Macrophage Alternative Activation Signaling Pathway	9.13E-01	1.05E-02	NaN	H3-4,STAT1
Signaling by SCF-KIT	8.93E-01	2.33E-02	NaN	STAT1
Defensins	8.93E-01	2.33E-02	NaN	TLR2
Interleukin-10 signaling	8.75E-01	2.22E-02	NaN	ICAM1
Cytosolic sensors of pathogen-associated DNA	8.66E-01	2.17E-02	NaN	TRIM21
Interleukin-2 family signaling	8.66E-01	2.17E-02	NaN	STAT1
iNOS Signaling	8.57E-01	2.13E-02	NaN	STAT1
IL-8 Signaling	8.43E-01	9.52E-03	NaN	CYBB,ICAM1
Activin Inhibin Signaling Pathway	8.4E-01	9.48E-03	NaN	INHBA,TLR2
Signaling by NOTCH3	8.33E-01	2E-02	NaN	STAT1
ERK/MAPK Signaling	8.27E-01	9.3E-03	NaN	H3-4,STAT1
NLR signaling pathways	7.87E-01	1.79E-02	NaN	TXN
Folate Signaling Pathway	7.87E-01	1.79E-02	NaN	CD274
Signaling by PDGF	7.73E-01	1.72E-02	NaN	STAT1
Iron uptake and transport	7.73E-01	1.72E-02	NaN	FTH1
GM-CSF Signaling	7E-01	1.43E-02	NaN	STAT1
Costimulation by the CD28 family	6.58E-01	1.28E-02	NaN	CD274
Toll-like Receptor Signaling	6.58E-01	1.28E-02	NaN	TLR2
IL-7 Signaling Pathway	6.58E-01	1.28E-02	NaN	STAT1
DDX58/IFIH1-mediated induction of interferon-alpha/beta	6.53E-01	1.27E-02	NaN	ISG15
IL-3 Signaling	6.53E-01	1.27E-02	NaN	STAT1
JAK/STAT Signaling	6.39E-01	1.22E-02	NaN	STAT1
HIPPO signaling	6.16E-01	1.15E-02	NaN	CD44
Crosstalk between Dendritic Cells and Natural Killer Cells	5.99E-01	1.1E-02	NaN	CD40
FcÎ³ Receptor-mediated Phagocytosis in Macrophages and Monocytes	5.87E-01	1.06E-02	NaN	FCGR1A
TGF-Î² Signaling	5.76E-01	1.03E-02	NaN	INHBA
Signaling by VEGF	5.36E-01	9.26E-03	NaN	CYBB
IL-13 Signaling Pathway	5.1E-01	8.62E-03	NaN	STAT1
IL-15 Production	4.89E-01	8.13E-03	NaN	STAT1
MHC class II antigen presentation	4.81E-01	7.94E-03	NaN	CTSH
IL-6 Signaling	4.72E-01	7.75E-03	NaN	TNFAIP6
Iron homeostasis signaling pathway	4.49E-01	7.25E-03	NaN	FTH1
Role of Pattern Recognition Receptors in Recognition of Bacteria and Viruses	4.07E-01	6.41E-03	NaN	TLR2
Fcgamma receptor (FCGR) dependent phagocytosis	4.05E-01	6.37E-03	NaN	FCGR1A
HMGB1 Signaling	3.84E-01	5.99E-03	NaN	ICAM1
T Helper Cell Differentiation	3.54E-01	4.25E-03	NaN	CD40,STAT1
Acute Phase Response Signaling	3.51E-01	5.41E-03	NaN	SOD2
NOD1/2 Signaling Pathway	3.44E-01	5.29E-03	NaN	TLR2
Clathrin-mediated Endocytosis Signaling	3.14E-01	4.81E-03	NaN	CLU
HIF1Î± Signaling	3.13E-01	4.78E-03	NaN	CYBB
Autophagy	3.01E-01	4.61E-03	NaN	SLC7A5
NF-ÎºB Signaling	2.65E-01	3.5E-03	NaN	CD40,TLR2
LPS/IL-1 Mediated Inhibition of RXR Function	2.52E-01	3.89E-03	NaN	IL4I1
Signaling by Rho Family GTPases	2.41E-01	3.75E-03	NaN	CYBB
Role of NFAT in Regulation of the Immune Response	0	9.67E-04	NaN	FCGR1A
CTLA4 Signaling in Cytotoxic T Lymphocytes	0	1.64E-03	NaN	IDO1
ICOS-ICOSL Signaling in T Helper Cells	0	1.97E-03	NaN	CD40
Allograft Rejection Signaling	0	2.05E-03	NaN	CD40
Communication between Innate and Adaptive Immune Cells	0	2.15E-03	NaN	CD40,TLR2
Altered T Cell and B Cell Signaling in Rheumatoid Arthritis	0	2.13E-03	NaN	CD40,TLR2
B Cell Development	0	2.05E-03	NaN	CD40
T Cell Receptor Signaling	0	1.62E-03	NaN	ICAM1

### Sheet: M2 canonical pathways
Ingenuity Canonical Pathways	-log(p-value)	Ratio	z-score	Molecules
Macrophage Alternative Activation Signaling Pathway	14.2	0.0579	3.317	CD36,HLA-DPA1,HLA-DPB1,HLA-DQA1,HLA-DQA2,HLA-DRA,HLA-DRB1,HLA-DRB4,IGHM,JCHAIN,LPL
Antigen Presentation Pathway	12.6	0.179	2.646	HLA-DPA1,HLA-DPB1,HLA-DQA1,HLA-DQA2,HLA-DRA,HLA-DRB1,HLA-DRB4
MSP-RON Signaling in Macrophages Pathway	10.8	0.0672	-2.121	HLA-DPA1,HLA-DPB1,HLA-DQA1,HLA-DQA2,HLA-DRA,HLA-DRB1,HLA-DRB4,ITGAM
MHC class II antigen presentation	10.6	0.0635	2.828	HLA-DPA1,HLA-DPB1,HLA-DQA1,HLA-DQA2,HLA-DRA,HLA-DRB1,HLA-DRB4,TUBAL3
Costimulation by the CD28 family	10.4	0.0897	2.646	HLA-DPA1,HLA-DPB1,HLA-DQA1,HLA-DQA2,HLA-DRA,HLA-DRB1,HLA-DRB4
IL-10 Signaling	9.94	0.0519	-2.121	BLVRB,HLA-DPA1,HLA-DPB1,HLA-DQA1,HLA-DQA2,HLA-DRA,HLA-DRB1,HLA-DRB4
Interferon gamma signaling	9.84	0.0745	2.646	HLA-DPA1,HLA-DPB1,HLA-DQA1,HLA-DQA2,HLA-DRA,HLA-DRB1,HLA-DRB4
PD-1, PD-L1 cancer immunotherapy pathway	9.44	0.0654	NaN	HLA-DPA1,HLA-DPB1,HLA-DQA1,HLA-DQA2,HLA-DRA,HLA-DRB1,HLA-DRB4
Th1 Pathway	9.04	0.0574	2.646	HLA-DPA1,HLA-DPB1,HLA-DQA1,HLA-DQA2,HLA-DRA,HLA-DRB1,HLA-DRB4
CDC42 Signaling	8.95	0.0191	NaN	HLA-DPA1,HLA-DPB1,HLA-DQA1,HLA-DQA2,HLA-DRA,HLA-DRB1,HLA-DRB4,ITGA3,ITGAD,ITGAM,ITGAX
TCR signaling	8.94	0.0556	2.646	HLA-DPA1,HLA-DPB1,HLA-DQA1,HLA-DQA2,HLA-DRA,HLA-DRB1,HLA-DRB4
Cell surface interactions at the vascular wall	8.86	0.0379	2.828	CD84,FN1,IGHA2,IGHM,ITGA3,ITGAM,ITGAX,JCHAIN
Th2 Pathway	8.68	0.0511	2.646	HLA-DPA1,HLA-DPB1,HLA-DQA1,HLA-DQA2,HLA-DRA,HLA-DRB1,HLA-DRB4
Th1 and Th2 Activation Pathway	8	0.0407	NaN	HLA-DPA1,HLA-DPB1,HLA-DQA1,HLA-DQA2,HLA-DRA,HLA-DRB1,HLA-DRB4
Macrophage Classical Activation Signaling Pathway	7.71	0.037	2.646	HLA-DPA1,HLA-DPB1,HLA-DQA1,HLA-DQA2,HLA-DRA,HLA-DRB1,HLA-DRB4
Autoimmune Thyroid Disease Signaling	7.44	0.0196	NaN	HLA-DPA1,HLA-DPB1,HLA-DQA1,HLA-DQA2,HLA-DRA,HLA-DRB1,HLA-DRB4,IGHM,JCHAIN
Multiple Sclerosis Signaling Pathway	7.23	0.0315	2.646	HLA-DPA1,HLA-DPB1,HLA-DQA1,HLA-DQA2,HLA-DRA,HLA-DRB1,HLA-DRB4
Allograft Rejection Signaling	7.21	0.0184	NaN	HLA-DPA1,HLA-DPB1,HLA-DQA1,HLA-DQA2,HLA-DRA,HLA-DRB1,HLA-DRB4,IGHM,JCHAIN
B Cell Development	7.21	0.0184	NaN	HLA-DPA1,HLA-DPB1,HLA-DQA1,HLA-DQA2,HLA-DRA,HLA-DRB1,HLA-DRB4,IGHA2,IGHM
Response to elevated platelet cytosolic Ca2+	7.19	0.0455	2.449	ALB,CD36,CD9,F13A1,FN1,TMSB10/TMSB4X
Phagosome Formation	6.98	0.0144	2.828	CD209,CD36,FN1,IGHA2,IGHM,ITGA3,ITGAD,ITGAM,ITGAX,JCHAIN
Caveolar-mediated Endocytosis Signaling	6.88	0.0667	2	ALB,ITGA3,ITGAD,ITGAM,ITGAX
Integrin cell surface interactions	6.61	0.0588	2.236	FN1,ITGA3,ITGAD,ITGAM,ITGAX
Dendritic Cell Maturation	6.47	0.0151	2.646	HLA-DPA1,HLA-DPB1,HLA-DQA1,HLA-DQA2,HLA-DRA,HLA-DRB1,HLA-DRB4,IGHM,JCHAIN
Actin Nucleation by ARP-WASP Complex	6.41	0.0538	NaN	ITGA3,ITGAD,ITGAM,ITGAX,RHOF
Neuroinflammation Signaling Pathway	6.19	0.0221	NaN	HLA-DPA1,HLA-DPB1,HLA-DQA1,HLA-DQA2,HLA-DRA,HLA-DRB1,HLA-DRB4
Interleukin-4 and Interleukin-13 signaling	6.05	0.0455	2.236	CD36,F13A1,FN1,ITGAM,ITGAX
Binding and Uptake of Ligands by Scavenger Receptors	6.01	0.0446	2.236	ALB,APOE,CD36,IGHA2,JCHAIN
Integrin Signaling	5.97	0.0283	2.236	ITGA3,ITGAD,ITGAM,ITGAX,RHOF,TSPAN4
Regulation of Actin-based Motility by Rho	5.96	0.0435	NaN	ITGA3,ITGAD,ITGAM,ITGAX,RHOF
Nuclear Cytoskeleton Signaling Pathway	5.88	0.0273	2.449	FN1,ITGA3,ITGAD,ITGAM,ITGAX,TUBAL3
Pathogen Induced Cytokine Storm Signaling Pathway	5.73	0.0189	2.646	HLA-DPA1,HLA-DPB1,HLA-DQA1,HLA-DQA2,HLA-DRA,HLA-DRB1,HLA-DRB4
Actin Cytoskeleton Signaling	5.62	0.0246	NaN	FN1,ITGA3,ITGAD,ITGAM,ITGAX,TMSB10/TMSB4X
CTLA4 Signaling in Cytotoxic T Lymphocytes	5.34	0.0132	-2.121	HLA-DPA1,HLA-DPB1,HLA-DQA1,HLA-DQA2,HLA-DRA,HLA-DRB1,HLA-DRB4,ITGA3
T Cell Receptor Signaling	5.3	0.013	2.828	HLA-DPA1,HLA-DPB1,HLA-DQA1,HLA-DQA2,HLA-DRA,HLA-DRB1,HLA-DRB4,ITGA3
Graft-versus-Host Disease Signaling	5.2	0.0157	NaN	HLA-DPA1,HLA-DPB1,HLA-DQA1,HLA-DQA2,HLA-DRA,HLA-DRB1,HLA-DRB4
Plasma lipoprotein assembly, remodeling, and clearance	5.17	0.0526	2	ALB,APOE,LIPA,LPL
Systemic Lupus Erythematosus in T Cell Signaling Pathway	5.16	0.0124	2.828	HLA-DPA1,HLA-DPB1,HLA-DQA1,HLA-DQA2,HLA-DRA,HLA-DRB1,HLA-DRB4,RHOF
Calcium-induced T Lymphocyte Apoptosis	5.12	0.0152	NaN	HLA-DPA1,HLA-DPB1,HLA-DQA1,HLA-DQA2,HLA-DRA,HLA-DRB1,HLA-DRB4
T Helper Cell Differentiation	5.05	0.0149	NaN	HLA-DPA1,HLA-DPB1,HLA-DQA1,HLA-DQA2,HLA-DRA,HLA-DRB1,HLA-DRB4
OX40 Signaling Pathway	5.01	0.0146	NaN	HLA-DPA1,HLA-DPB1,HLA-DQA1,HLA-DQA2,HLA-DRA,HLA-DRB1,HLA-DRB4
Regulation of Cellular Mechanics by Calpain Protease	4.88	0.0444	NaN	ITGA3,ITGAD,ITGAM,ITGAX
Crosstalk between Dendritic Cells and Natural Killer Cells	4.86	0.044	2	CD209,HLA-DRA,HLA-DRB1,HLA-DRB4
Altered T Cell and B Cell Signaling in Rheumatoid Arthritis	4.86	0.00959	NaN	HLA-DPA1,HLA-DPB1,HLA-DQA1,HLA-DQA2,HLA-DRA,HLA-DRB1,HLA-DRB4,IGHA2,IGHM
ICOS-ICOSL Signaling in T Helper Cells	4.84	0.0138	NaN	HLA-DPA1,HLA-DPB1,HLA-DQA1,HLA-DQA2,HLA-DRA,HLA-DRB1,HLA-DRB4
Type I Diabetes Mellitus Signaling	4.83	0.0138	NaN	HLA-DPA1,HLA-DPB1,HLA-DQA1,HLA-DQA2,HLA-DRA,HLA-DRB1,HLA-DRB4
NUR77 Signaling in T Lymphocytes	4.81	0.0136	NaN	HLA-DPA1,HLA-DPB1,HLA-DQA1,HLA-DQA2,HLA-DRA,HLA-DRB1,HLA-DRB4
CD28 Signaling in T Helper Cells	4.79	0.0135	NaN	HLA-DPA1,HLA-DPB1,HLA-DQA1,HLA-DQA2,HLA-DRA,HLA-DRB1,HLA-DRB4
Paxillin Signaling	4.58	0.0374	NaN	ITGA3,ITGAD,ITGAM,ITGAX
RHOGDI Signaling	4.58	0.0227	NaN	ITGA3,ITGAD,ITGAM,ITGAX,RHOF
PKCÎ¸ Signaling in T Lymphocytes	4.58	0.0125	NaN	HLA-DPA1,HLA-DPB1,HLA-DQA1,HLA-DQA2,HLA-DRA,HLA-DRB1,HLA-DRB4
T Cell Exhaustion Signaling Pathway	4.53	0.0123	NaN	HLA-DPA1,HLA-DPB1,HLA-DQA1,HLA-DQA2,HLA-DRA,HLA-DRB1,HLA-DRB4
Role of NFAT in Regulation of the Immune Response	4.53	0.0087	NaN	HLA-DPA1,HLA-DPB1,HLA-DQA1,HLA-DQA2,HLA-DRA,HLA-DRB1,HLA-DRB4,IGHA2,IGHM
IL-12 Signaling and Production in Macrophages	4.51	0.0219	-2.236	ALB,APOE,IGHM,ITGAM,JCHAIN
IL-4 Signaling	4.48	0.0121	2.646	HLA-DPA1,HLA-DPB1,HLA-DQA1,HLA-DQA2,HLA-DRA,HLA-DRB1,HLA-DRB4
Glucocorticoid Receptor Signaling	4.46	0.012	NaN	HLA-DPA1,HLA-DPB1,HLA-DQA1,HLA-DQA2,HLA-DRA,HLA-DRB1,HLA-DRB4
Osteoarthritis Pathway	4.44	0.0212	NaN	FN1,ITGA3,ITGAD,ITGAM,ITGAX
Neuregulin Signaling	4.43	0.0342	NaN	ITGA3,ITGAD,ITGAM,ITGAX
PAK Signaling	4.43	0.0342	NaN	ITGA3,ITGAD,ITGAM,ITGAX
Neutrophil Extracellular Trap Signaling Pathway	4.4	0.015	1.342	CD209,IGHA2,IGHM,ITGA3,ITGAM,JCHAIN
LXR/RXR Activation	4.35	0.0325	NaN	ALB,APOE,CD36,LPL
Retinoid metabolism and transport	4.31	0.0682	NaN	APOE,GPC6,LPL
HGF Signaling	4.23	0.0303	NaN	ITGA3,ITGAD,ITGAM,ITGAX
Atherosclerosis Signaling	4.21	0.0301	2	ALB,APOE,CD36,LPL
Signaling by Rho Family GTPases	4.18	0.0187	NaN	ITGA3,ITGAD,ITGAM,ITGAX,RHOF
RAC Signaling	4.16	0.0292	NaN	ITGA3,ITGAD,ITGAM,ITGAX
Semaphorin Neuronal Repulsive Signaling Pathway	4.01	0.0267	NaN	ITGA3,ITGAD,ITGAM,ITGAX
PTEN Signaling	4	0.0265	NaN	ITGA3,ITGAD,ITGAM,ITGAX
Neutrophil degranulation	3.98	0.0126	2.449	CD36,GM2A,ITGAM,ITGAX,LGALS3,RHOF
Primary Immunodeficiency Signaling	3.89	0.0492	NaN	IGHA2,IGHM,JCHAIN
Regulation of eIF4 and p70S6K Signaling	3.67	0.0217	NaN	ITGA3,ITGAD,ITGAM,ITGAX
PI3K/AKT Signaling	3.53	0.02	NaN	ITGA3,ITGAD,ITGAM,ITGAX
Ephrin Receptor Signaling	3.52	0.0198	NaN	ITGA3,ITGAD,ITGAM,ITGAX
Transcriptional regulation of white adipocyte differentiation	3.48	0.0357	NaN	CD36,FABP4,LPL
Phospholipase C Signaling	3.46	0.00714	NaN	IGHA2,IGHM,ITGA3,ITGAD,ITGAM,ITGAX,JCHAIN,RHOF
ERK/MAPK Signaling	3.41	0.0186	NaN	ITGA3,ITGAD,ITGAM,ITGAX
Hepatic Fibrosis Signaling Pathway	3.28	0.012	NaN	ITGA3,ITGAD,ITGAM,ITGAX,RHOF
Metabolism of porphyrins	3.21	0.087	NaN	ALB,BLVRB
Extracellular matrix organization	3.18	0.0283	NaN	FN1,ITGA3,ITGAX
Post-translational protein phosphorylation	3.17	0.028	NaN	ALB,APOE,FN1
Regulation of Insulin-like Growth Factor (IGF) transport and uptake by IGFBPs	2.98	0.0242	NaN	ALB,APOE,FN1
Toll-like Receptor Cascades	2.94	0.0645	NaN	CD36,ITGAM
Axonal Guidance Signaling	2.89	0.0098	NaN	ACE,ITGA3,ITGAD,ITGAM,ITGAX
Complement System	2.79	0.0541	NaN	ITGAM,ITGAX
Cardiac Hypertrophy Signaling (Enhanced)	2.78	0.00923	NaN	ACE,ITGA3,ITGAD,ITGAM,ITGAX
TEC Kinase Signaling	2.65	0.00865	NaN	ITGA3,ITGAD,ITGAM,ITGAX,RHOF
Phagosome Maturation	2.64	0.0183	NaN	HLA-DRA,HLA-DRB1,HLA-DRB4
Communication between Innate and Adaptive Immune Cells	2.46	0.00644	2.449	HLA-DRA,HLA-DRB1,HLA-DRB4,IGHA2,IGHM,JCHAIN
Production of Nitric Oxide and Reactive Oxygen Species in Macrophages	2.45	0.0157	NaN	ALB,APOE,RHOF
ILK Signaling	2.39	0.0149	NaN	FN1,RHOF,TMSB10/TMSB4X
Gustation Pathway	2.37	0.0148	NaN	CD36,LIPA,LPL
Cytoprotection by HMOX1	2.35	0.0323	NaN	ALB,BLVRB
IL-8 Signaling	2.33	0.0143	NaN	ITGAM,ITGAX,RHOF
Inosine-5'-phosphate Biosynthesis II	2.32	0.333	NaN	PAICS
Heme Degradation	2.19	0.25	NaN	BLVRB
Signaling by MET	2.14	0.0253	NaN	FN1,ITGA3
Molecular Mechanisms of Cancer	1.94	0.00584	2.236	ITGA3,ITGAD,ITGAM,ITGAX,RHOF
Butyrophilin (BTN) family interactions	1.84	0.111	NaN	CD209
Prednisone ADME	1.84	0.111	NaN	ALB
Role of Macrophages, Fibroblasts and Endothelial Cells in Rheumatoid Arthritis	1.79	0.00901	NaN	FN1,IGHM,JCHAIN
Purine Nucleotides De Novo Biosynthesis II	1.76	0.0909	NaN	PAICS
DHCR24 Signaling Pathway	1.69	0.0146	NaN	ALB,APOE
Advanced glycosylation endproduct receptor signaling	1.68	0.0769	NaN	LGALS3
NAD Phosphorylation and Dephosphorylation	1.68	0.0769	NaN	ACP5
Reelin Signaling in Neurons	1.68	0.0145	NaN	APOE,ITGA3
Adipogenesis pathway	1.68	0.0144	NaN	FABP4,LPL
Aspirin ADME	1.65	0.0714	NaN	ALB
Extrinsic Prothrombin Activation Pathway	1.6	0.0625	NaN	F13A1
Chondroitin Sulfate Degradation (Metazoa)	1.6	0.0625	NaN	GM2A
Dermatan Sulfate Degradation (Metazoa)	1.57	0.0588	NaN	GM2A
Metabolism of Angiotensinogen to Angiotensins	1.54	0.0556	NaN	ACE
Germ Cell-Sertoli Cell Junction Signaling	1.52	0.0118	NaN	ITGA3,RHOF
Regulation of TLR by endogenous ligand	1.48	0.0476	NaN	CD36
Hematopoiesis from Pluripotent Stem Cells	1.46	0.00671	NaN	IGHA2,IGHM,JCHAIN
Acute Phase Response Signaling	1.45	0.0108	NaN	ALB,FN1
FXR/RXR Activation	1.44	0.0107	NaN	APOE,LPL
Leukocyte Extravasation Signaling	1.42	0.0104	NaN	ITGA3,ITGAM
PPARÎ±/RXRÎ± Activation	1.41	0.0103	NaN	CD36,LPL
Fertilization	1.39	0.0385	NaN	CD9
Syndecan interactions	1.37	0.037	NaN	FN1
Integrin signaling	1.37	0.037	NaN	FN1
NAD Salvage Pathway II	1.37	0.037	NaN	ACP5
Clathrin-mediated Endocytosis Signaling	1.36	0.00962	NaN	ALB,APOE
Activin Inhibin Signaling Pathway	1.35	0.00948	NaN	IGHM,JCHAIN
RHO GTPases activate IQGAPs	1.31	0.0323	NaN	TUBAL3
Gap junction trafficking and regulation	1.27	0.0294	NaN	TUBAL3
Triglyceride metabolism	1.27	0.0294	NaN	FABP4
Inhibition of Angiogenesis by TSP1	1.27	0.0294	NaN	CD36
Coagulation System	1.26	0.0286	NaN	F13A1
Transcriptional regulation by the AP-2 (TFAP2) family of transcription factors	1.25	0.0278	NaN	APOE
Pancreatic Secretion Signaling Pathway	1.22	0.00806	NaN	LIPA,LPL
Formation of Fibrin Clot (Clotting Cascade)	1.22	0.0256	NaN	F13A1
Docosahexaenoic Acid (DHA) Signaling	1.21	0.008	NaN	ALB,FABP4
Wound Healing Signaling Pathway	1.21	0.00794	NaN	FN1,ITGA3
LPS/IL-1 Mediated Inhibition of RXR Function	1.19	0.00778	NaN	APOE,FABP4
Hematoma Resolution Signaling Pathway	1.19	0.00775	NaN	CD36,ITGAM
MyD88:MAL(TIRAP) cascade initiated on plasma membrane	1.18	0.0238	NaN	CD36
Intrinsic Prothrombin Activation Pathway	1.18	0.0238	NaN	F13A1
Assembly and cell surface presentation of NMDA receptors	1.17	0.0233	NaN	TUBAL3
Aggrephagy	1.17	0.0233	NaN	TUBAL3
Elastic fibre formation	1.17	0.0227	NaN	FN1
Carboxyterminal post-translational modifications of tubulin	1.16	0.0222	NaN	TUBAL3
GPER1 signaling	1.16	0.0222	NaN	FN1
Coronavirus Replication Pathway	1.16	0.0222	NaN	ACE
Oxytocin Signaling Pathway	1.12	0.00709	NaN	CD36,LPL
Retinol Biosynthesis	1.12	0.0204	NaN	LPL
NR1H2 and NR1H3-mediated signaling	1.11	0.02	NaN	APOE
Transcriptional regulation by RUNX2	1.1	0.0196	NaN	LGALS3
B Cell Receptor Signaling	1.09	0.00473	NaN	IGHA2,IGHM,JCHAIN
FAK Signaling	1.08	0.00387	2	ITGA3,ITGAD,ITGAM,ITGAX
HSP90 chaperone cycle for steroid hormone receptors in the presence of ligand	1.07	0.0182	NaN	TUBAL3
CSDE1 Signaling Pathway	1.06	0.0179	NaN	FN1
Folate Signaling Pathway	1.06	0.0179	NaN	PAICS
Role of Osteoclasts in Rheumatoid Arthritis Signaling Pathway	1.06	0.00649	NaN	ACP5,RHOF
MSP-RON Signaling Pathway	1.05	0.0172	NaN	ITGAM
Signaling by ERBB4	1.04	0.0169	NaN	APOE
Metabolism of water-soluble vitamins and cofactors	1.04	0.0169	NaN	ACP5
Triacylglycerol Degradation	1.04	0.0167	NaN	LPL
Kinesins	1.03	0.0164	NaN	TUBAL3
Semaphorin Signaling in Neurons	1.03	0.0164	NaN	RHOF
Degradation of the extracellular matrix	0.996	0.0152	NaN	FN1
Phospholipases	0.978	0.0145	NaN	LPL
Translocation of SLC2A4 (GLUT4) to the plasma membrane	0.966	0.0141	NaN	TUBAL3
Amyloid fiber formation	0.955	0.0137	NaN	APOE
Glioma Invasiveness Signaling	0.955	0.0137	NaN	RHOF
Granzyme A Signaling	0.949	0.0135	NaN	FN1
TREM1 Signaling	0.933	0.013	NaN	ITGAX
Cachexia Signaling Pathway	0.928	0.00543	NaN	ALB,LPL
NF-ÎºB Activation by Viruses	0.928	0.0128	NaN	ITGA3
IL-7 Signaling Pathway	0.928	0.0128	NaN	IGHM
Maturity Onset Diabetes of Young (MODY) Signaling	0.923	0.0127	NaN	APOE
Glycosaminoglycan metabolism	0.918	0.0125	NaN	GPC6
IL-17A Signaling in Fibroblasts	0.918	0.0125	NaN	FN1
S100 Family Signaling Pathway	0.898	0.00389	NaN	CD36,IGHM,JCHAIN
Activation of NMDA receptors and postsynaptic events	0.898	0.0119	NaN	TUBAL3
Sphingolipid metabolism	0.883	0.0115	NaN	GM2A
Protein folding	0.835	0.0102	NaN	TUBAL3
COPI-mediated anterograde transport	0.819	0.0098	NaN	TUBAL3
Integration of energy metabolism	0.815	0.00971	NaN	CD36
Sumoylation Pathway	0.815	0.00971	NaN	RHOF
ISGylation Signaling Pathway	0.797	0.00926	NaN	ITGA3
CDK5 Signaling	0.772	0.0087	NaN	ITGA3
IL-13 Signaling Pathway	0.768	0.00862	NaN	CD36
Serotonin Receptor Signaling	0.76	0.00426	NaN	F13A1,RHOF
Regulation of lipid metabolism by PPARalpha	0.758	0.0084	NaN	CD36
Cholecystokinin/Gastrin-mediated Signaling	0.758	0.0084	NaN	RHOF
Sphingosine-1-phosphate Signaling	0.755	0.00833	NaN	RHOF
Renin-Angiotensin Signaling	0.751	0.00826	NaN	ACE
Neuroprotective Role of THOP1 in Alzheimer's Disease	0.748	0.0082	NaN	ACE
L1CAM interactions	0.739	0.008	NaN	TUBAL3
RHO GTPases Activate Formins	0.697	0.00719	NaN	TUBAL3
Role of Chondrocytes in Rheumatoid Arthritis Signaling Pathway	0.692	0.00709	NaN	FN1
IL-15 Signaling	0.684	0.0038	NaN	IGHA2,IGHM
C-type lectin receptors (CLRs)	0.681	0.0069	NaN	CD209
FcÎ³RIIB Signaling in B Lymphocytes	0.678	0.00377	NaN	IGHA2,IGHM
Transcriptional regulation by RUNX1	0.663	0.00658	NaN	LGALS3
Type II Diabetes Mellitus Signaling	0.66	0.00654	NaN	CD36
HMGB1 Signaling	0.627	0.00599	NaN	RHOF
CXCR4 Signaling	0.624	0.00595	NaN	RHOF
p70S6K Signaling	0.623	0.00345	NaN	IGHA2,IGHM
Signaling by the B Cell Receptor (BCR)	0.62	0.00588	NaN	IGHM
GÎ±q Signaling	0.62	0.00588	NaN	RHOF
Glioblastoma Multiforme Signaling	0.618	0.00585	NaN	RHOF
PI3K Signaling in B Lymphocytes	0.612	0.0034	NaN	IGHA2,IGHM
Systemic Lupus Erythematosus Signaling	0.612	0.00281	NaN	IGHA2,IGHM,JCHAIN
Tumor Microenvironment Pathway	0.6	0.00559	NaN	FN1
D-myo-inositol (1,4,5,6)-Tetrakisphosphate Biosynthesis	0.592	0.00546	NaN	ACP5
D-myo-inositol (3,4,5,6)-tetrakisphosphate Biosynthesis	0.592	0.00546	NaN	ACP5
Granulocyte Adhesion and Diapedesis	0.58	0.00529	NaN	ITGAM
Hepatic Fibrosis / Hepatic Stellate Cell Activation	0.57	0.00515	NaN	FN1
3-phosphoinositide Degradation	0.57	0.00515	NaN	ACP5
Mitotic G2-G2/M phases	0.561	0.00503	NaN	TUBAL3
D-myo-inositol-5-phosphate Metabolism	0.561	0.00503	NaN	ACP5
ID1 Signaling Pathway	0.557	0.00498	NaN	FN1
Immunoregulatory interactions between a Lymphoid and a non-Lymphoid cell	0.555	0.00495	NaN	ITGA3
Intra-Golgi and retrograde Golgi-to-ER traffic	0.554	0.00493	NaN	TUBAL3
Mitotic Prometaphase	0.554	0.00493	NaN	TUBAL3
Cilium Assembly	0.552	0.0049	NaN	TUBAL3
Coronavirus Pathogenesis Pathway	0.552	0.0049	NaN	ACE
Role of Tissue Factor in Cancer	0.546	0.00483	NaN	ITGA3
3-phosphoinositide Biosynthesis	0.543	0.00478	NaN	ACP5
Agranulocyte Adhesion and Diapedesis	0.541	0.00476	NaN	FN1
mTOR Signaling	0.534	0.00467	NaN	RHOF
Thrombin Signaling	0.516	0.00444	NaN	RHOF
NAFLD Signaling Pathway	0.514	0.00442	NaN	CD36
Role of Osteoblasts, Osteoclasts and Chondrocytes in Rheumatoid Arthritis	0.511	0.00439	NaN	ACP5
Mitotic Metaphase and Anaphase	0.5	0.00426	NaN	TUBAL3
Sertoli Cell-Germ Cell Junction Signaling Pathway (Enhanced)	0.499	0.00424	NaN	ITGA3
Superpathway of Inositol Phosphate Compounds	0.497	0.00422	NaN	ACP5
Systemic Lupus Erythematosus in B Cell Signaling Pathway	0.489	0.00277	NaN	IGHA2,IGHM
Sertoli Cell-Sertoli Cell Junction Signaling	0.488	0.00412	NaN	ITGA3
Cardiac Hypertrophy Signaling	0.463	0.00383	NaN	RHOF
RAF/MAP kinase cascade	0.462	0.00382	NaN	FN1
Colorectal Cancer Metastasis Signaling	0.45	0.00369	NaN	RHOF
Synaptogenesis Signaling Pathway	0.399	0.00317	NaN	APOE
Pulmonary Fibrosis Idiopathic Signaling Pathway	0.387	0.00307	NaN	FN1
Myelination Signaling Pathway	0.386	0.00306	NaN	ITGA3
Class I MHC mediated antigen processing and presentation	0.342	0.00267	NaN	CD36
RAR Activation	0.3	0.00233	NaN	RHOF
RHO GTPase cycle	0.285	0.00222	NaN	RHOF
