## Supplemental Table 4 for "Quantitative proteomics reveals differential extracellular vesicle cargo from M1 and M2 monocyte-derived human macrophages"

### Sheet: M1 EV networks
ID	Molecules in Network	Score	Focus Molecules	Top Diseases and Functions
1	ARL6IP5,BCR (complex),BST2,CALHM6,caspase,GBP1,GBP5,HDL,HSP70,HSP90 (family),IFIT1,IFIT3,IFN signaling-associated,IgG2,IgG2b,IL-27 (complex),IL4I1,Immunoglobulin,interferon alpha,interferon-alpha induced,ISG15,ISG15 targets,ISGF3 bound to ISRE promotor elements,ISGylated host proteins,JAK1/2,JNK,LAP3,MX1,MX2,NOS,PLSCR1,SLAMF7,STAT1,TRIM21,Type I IFN-regulated genes with ISRE promoter elements	36	16	[Immunological Disease, Inflammatory Disease, Organismal Injury and Abnormalities]
2	AcK-replicative histone H2B, H4,BRCA1-A Complex:histone H2A,Core histone octamer,CTSH,ERK,Ficolin-rich granule lumen proteins,FTH1,H2AC1,H2AC12,H2AC21,H2AC25,H2AC7,H2BC18,Histone H2A, H2B, H3, H4,Histone H2A, HIST1H4,ICAM1,IFN gamma,IgE,IgG,IgG1,IgG2a,IgG3,IgG4,INHBA,Me2sR4-histone H2A,MYSM1:EP300:KAT2B:Histone H2A,PI3K (family),SFK,SLC39A8,SRC (family),STAT5A/B,USP16,USP21:Ub-histone H2A,USP3,SA…	22	11	[Nervous System Development and Function, Organ Morphology, Tissue Morphology]
3	activin (family),ADRB,ALP,C1Q (family),CG,CLU,Collagen type IV,Collagen(s),collagenase,ERK1/2,Fibrinogen,growth hormone,histone H1,histone H2B,HSP27,ITGA2B/ITGB3,LDL,LDL/cholesterol,NAMPT,NGF,NR1H,PDGF (complex),PDGF-BB,PLAUR,Secretase gamma,SLC1A3,SLC7A11,SOD,SOD2,SRGN,Tertiary granule lumen proteins,TLR7/8,TNFAIP6,VCAN,YAP/TAZ	18	9	[Cellular Growth and Proliferation, Inflammatory Response, Organismal Injury and Abnormalities]
4	AKT,AP2,Cr3,CSF,CYBB,cytochrome C,DNA-PK,Fc gamma receptor,FCGR1A,Ferritin,GBP,IDO1,IFN,IFN beta,IFN type 1,IFNAR,IFNG-regulated genes with GAS promoter elements,IgM,IL1,IL12 (complex),IL23,ISG,ISGF3,JAK,Mir122a/b,MT,MT1E,MT1G,MT1M,MT1X,MT2A,pro-inflammatory cytokine,Specific granule membrane proteins,STAT1 Dimer,TLR	15	8	[Neurological Disease, Organismal Injury and Abnormalities, Respiratory Disease]
5	10-nitrooleate,3-hydroxykynurenamine,ADAMDEC1,APP,CALHM6,CD98,CDKN2B-AS1,CK2,DNM3OS,FENDRR,FN1,IL6,IRP,ITIH1,LGALS3BP,LILRA4,MHC class II (complex),MT1E,MT1G,MT1M,NFAT (family),NOS2,phloretic acid,protectin D1,RAPGEFL1,resolvin E1,roflumilast N-oxide,Rps15a-ps4,SIGLEC11,SLC7A5,SPARCL1,TLR2/4,TNF,TNFAIP2,U90926	15	8	[Cell-To-Cell Signaling and Interaction, Drug Metabolism, Inflammatory Response]
6	Ap1,calpain,CD3 (complex),CD38,CD40,CD44,chemokine,Collagen type I (complex),cytokine,estrogen receptor,FcER1,focal adhesion kinase,G protein alpha i,GSK3,IFN alpha/beta,IgA,IL12 (family),Integrin,interleukin,JINK1/2,MAPK,MMP,NFAT (complex),NFkB (complex),NFkB (family),PSTPIP2,RAC,TCR (complex),TGF beta,TLR2,TLR2/3/4/9,TNF (family),TNF receptor,TXN,WARS1	13	7	[Cellular Development, Cellular Growth and Proliferation, Connective Tissue Development and Function]
7	:K14,K16,H2AFX,Me2K21-HIST1H4A-Nucleosome,collagen type i (family),Condensin II:Nucleosome with H4K20me1,cyclin A,DFF40 associated with chromatin,DNA DSBs:MRN:S1981,Ac-K3016-ATM:KAT5:H2AFX,Me2K21-HIST1H4A-Nucleosome:MDC1:KDM4A,B:WHSC1,DNA DSBs:MRN:S1981,Ac-K3016-ATM:KAT5:H2AFX,Me2K21-HIST1H4A-Nucleosome:MDC1:KDM4A,B:WHSC1:RNF8:Zn2 ,DNA DSBs:MRN:S1981,Ac-K3016-ATM:KAT5:H2AFX,Me2K21-HIST1H4A-Nucleo…	11	6	[Developmental Disorder, Hereditary Disorder, Neurological Disease]
8	actin,AMPK,BLC2 gene:HIST1H2AC nuclesome:ESR1:ESTG:EP300,CD274,FBP1,FBP2,FSH,GREB1 gene:nucleosome:ESR1:ESTG:ZNF217:NCOA3:NR5A2,H2BC1,H2BC12,histone H2A,Histone H2B Reactome,histone H3,histone H4,Histone HIST1H2B,HOXA2 bivalent chromatin,HOXB2 bivalent chromatin,HOXD1 bivalent chromatin,HOXD3 bivalent chromatin,IKK (complex),insulin,Integrin alpha L beta 2,LH,MAP2K1/2,MEK,MYC gene, BCL2 gene: H3K…	11	6	[Carbohydrate Metabolism, Cell Cycle, Small Molecule Biochemistry]
9	atRA:RARA,B:RXRA at active HOXA4 chromatin,atRA:RARA,B:RXRA at active HOXB4 chromatin,atRA:RARA,B:RXRA at active HOXD4 chromatin,atRA:RARA,G:RXRA at active HOXA1 chromatin,atRA:RARA,G:RXRA at active HOXB1 chromatin,CCAN:DNA:CASC5:Centromeric nucleosome:RSF,CCAN:DNA:CASC5:Mis18 complex:HJURP complex:CENPA nucleosome,DNA DNA DSBs:MRN:S1981,Ac-K3016-ATM:KAT5:K14,K16,H2AFX,Me2K21-HIST1H4A-Nucleosome:…	9	5	[Cancer, Organismal Injury and Abnormalities, Reproductive System Disease]
10	26S proteasome,CCND1 gene:H3K4me2 nucleosome:FOXA1:GATA3,CCND1 gene:H3K4me2 nucleosome:YY1:HDAC1,CDKN2A Gene:H3K27Me3-Nucleosome,Chromatin (H3K9me2):CBX3,Chromatin (H3K9me2, 5mC):MBD2,DNMT1:UHRF1:Chromatin with hemimethylC,DNMT3A:DNMT3L:Chromatin with 5mC,DNMT3B:DNMT3L:Chromatin with 5mC,eNoSC,GREB1 gene:nucleosome:ESR1:ESTG,H2AC14,H2AC6,H2AJ,H2AX,Histone H2A Reactome,HOXB3 bivalent chromatin,IKB…	7	4	[Cell Cycle, DNA Replication, Recombination, and Repair, Embryonic Development]
11	AGO1,2:miRNA:chromatin:RNA pol II,CCND1 gene:H3K4me2 nucleosome:FOXA1:GATA3:ESTG:ESR1 dimer:JUN:ATF2:POUF21:ESTG:ESR1 dimer:JUN:FOS,CDKN2A Gene:H3K27Me3-Nucleosome:PRC1.4,DNMT1,3A,3B:PRC2:Chromatin,Double-stranded DNA and chromatin,Extended And Processed Telomere End and Associated DNA Binding and Packaging Protein Complex Folded Into Higher Order Structure,H2AC20,H2BC13,H2BC15,H2BC5,HOXA2 active…	7	4	[Cancer, Organismal Injury and Abnormalities, Reproductive System Disease]

### Sheet: M2 EV networks
ID	Molecules in Network	Score	Focus Molecules	Top Diseases and Functions
1	AKT,ALB,APOE,CD36,CD84,CLEC4M,COL4,collagen,FABP4,FAM20C:FAM20C substrates,FcER1,Fibrinogen,GPC6,growth hormone,HDL,HDL/cholesterol,Integrin alpha 3 beta 1,integrin alpha,ITGA2B/ITGB3,ITGA3,ITGAD,Laminin5,LDL,LDL/cholesterol,LPL,LRP,NCOR/LXR/RXR/oxysterol/9 cis RA,NR1H,Platelet alpha granule contents,PPARG:Fatty Acid:RXRA:Mediator:Coactivator,SAA,SOD,TMSB10/TMSB4X,TSPAN4,VLDL/cholesterol	29	12	[Lipid Metabolism, Molecular Transport, Small Molecule Biochemistry]
2	ACE,ACP5,ANXA4,CD209,CD9,CG,Collagen type I (complex),collagen type i (family),Collagen type IV,Collagen(s),CREB,CSF,F13A1,Fc gamma receptor,FN1,FSH,GM2A,IgA,IgG,IL1,IL12 (family),Immunoglobulin,Integrin,ITGAM,ITGAX,Laminin (complex),LGALS3,metalloprotease,mucin,NFkB (complex),PLC,RNA polymerase II,Secretory granule membrane proteins,TGF beta,transglutaminase	26	11	[Cell-To-Cell Signaling and Interaction, Hematological System Development and Function, Immune Cell Trafficking]
3	Activated ZAP-70,alpha beta dimer:Ii trimer:calnexin,Antigen-bearing MHC Class II : TCR complex:CD4:Lck(Y505),AP-1 Clathrin coated nonameric,AP-1 Complex:Arf1-GTP:Clathrin Triskelion:Nonameric,CD74/MHC2A/MHC2B,Clathrin coated MHC class II alpha/beta/Ii nonamer,Clathrin coated MHC class II alpha/beta/Ii nonamer b,cytochrome C,ERK1/2,HLA II alpha chain,HLA II beta chain,HLA-DPA1,HLA-DPB1,HLA-DQA1,H…	15	7	[Developmental Disorder, Hereditary Disorder, Organismal Injury and Abnormalities]
4	AACS,ADAMTS13,BLVRB,CAPG,cholesteryl oleate,D-mannose,ESR1,FGFR,histone H3,ICAM3,IGF,insulin,Integrin alpha 6 beta 4,LIPA,MAPK,mevalonic acid,MYC,NENF,NPL,Orm1 (includes others),PAICS,PCNP,PEMT,PKC,PLEK2,PPAR,PSMC3IP,Ptprd,S100A12,SHC1,sterol,TCF25,TUBAL3,UAP1L1,VEGF	10	5	[Cancer, Gastrointestinal Disease, Hepatic System Disease]
5	Ap1,BCR (complex),CD3 (complex),collagen alpha1,cyclin A,cytokine,ERK,GOT,HLA-DR,IgE,IgG1,IgG2a,IGHA2,IGHM,IgM,IL12 (complex),interferon alpha,JCHAIN,JNK,MEK,MHC (complex),MHC class II (complex),MHC II,p38 MAPK,PI3K (complex),PKA,pro-inflammatory cytokine,RAC,RAS,RAS homolog,RHOF,SHC,SOS,SRC (family),TCR (complex)	8	4	[Antimicrobial Response, Immunological Disease, Inflammatory Response]
